# Blood Omics Models for System-Specific Mortality Risk Estimation

**DOI:** 10.1101/2024.11.27.625723

**Authors:** Matías Fuentealba, Thalida Em Arpawong, Kevin Schneider, Eileen M Crimmins, David Furman

## Abstract

Traditional blood-based aging clocks provide an estimate of a person’s overall biological age. However, physiological systems and organs age at different rates in an individual, and anti-aging interventions often target specific physiological systems. Therefore, there is a growing need for methods capable of assessing biological age at the level of specific physiological systems. Here, we used blood chemistry and cell count data from 456,180 individuals in the UK Biobank (UKB) to develop mortality-based predictors of biological age across 9 physiological systems matching WHO’s International Classification of Disease (ICD-10) chapters (DiseaseAge). We applied DiseaseAge to the Health and Retirement Study (HRS) cohort and validated its ability to identify biologically older systems in individuals diagnosed or deceased from age-related diseases affecting those systems. For instance, individuals diagnosed with high blood pressure, heart attack, congestive heart failure, or angina exhibited a biologically older circulatory system than other systems. Similarly, individuals with accelerated aging in the circulatory, musculoskeletal, or respiratory systems displayed higher risk of mortality from conditions associated with these systems. Additionally, we showed that individuals within the top 5% biologically older metabolic, circulatory, respiratory and mental systems exhibited increased risk of developing diabetes, high blood pressure, lung disease and dementia, respectively. Finally, we used metabolomics and proteomics data in the UKB and epigenomics and transcriptomics in HRS to generate omics surrogates of DiseaseAge for all physiological systems and created an online resource for their calculation.
