## Supplementary Table 2 for "Blood Omics Models for System-Specific Mortality Risk Estimation"

### Sheet: Sheet1
Category	Description	UKB	HRS
Reception	Age when attended assessment centre	21003	AGE
Baseline characteristics	Sex	31	GENDER
Blood biochemistry	Alanine aminotransferase	30620	PALT
Blood biochemistry	Albumin	30600	PALB
Blood biochemistry	Alkaline phosphatase	30610	PALKP2
Blood biochemistry	Aspartate aminotransferase	30650	PAST
Blood biochemistry	C-reactive protein	30710	PCRP
Blood biochemistry	Calcium	30680	PCA
Blood biochemistry	Cholesterol	30690	PCHOL
Blood biochemistry	Creatinine	30700	PCR
Blood biochemistry	Cystatin C	30720	PCYSC
Blood biochemistry	Glucose	30740	PGLUFF
Blood biochemistry	HDL cholesterol	30760	PHDLD
Blood biochemistry	IGF-1	30770	PIGF1
Blood biochemistry	LDL direct	30780	PLDLC
Blood biochemistry	Total bilirubin	30840	PBILT
Blood biochemistry	Total protein	30860	PTP
Blood biochemistry	Triglycerides	30870	PTGF
Blood count	Basophill count	30160	PABAS
Blood count	Basophill percentage	30220	PBASO
Blood count	Eosinophill count	30150	PAEOS
Blood count	Eosinophill percentage	30210	PEOS
Blood count	Haematocrit percentage	30030	PHCT
Blood count	Haemoglobin concentration	30020	PHGB
Blood count	Lymphocyte count	30120	PALYM
Blood count	Lymphocyte percentage	30180	PLYMP
Blood count	Mean corpuscular haemoglobin	30050	PMCH
Blood count	Mean corpuscular haemoglobin concentration	30060	PMCHC
Blood count	Mean corpuscular volume	30040	PMCV
Blood count	Mean platelet (thrombocyte) volume	30100	PMPV
Blood count	Monocyte count	30130	PAMON
Blood count	Monocyte percentage	30190	PMONO
Blood count	Neutrophill count	30140	PANEU
Blood count	Neutrophill percentage	30200	PNEUT
Blood count	Platelet count	30080	PPLT
Blood count	Red blood cell (erythrocyte) count	30010	PRBC
Blood count	Red blood cell (erythrocyte) distribution width	30070	PRDW
Blood count	White blood cell (leukocyte) count	30000	PWBC
