## Supplementary Table 3 for "Blood Omics Models for System-Specific Mortality Risk Estimation"

### Sheet: Sheet1
Feature	Skeweness no-log	Skeweness log	Kurtosis no-log	Kurtosis log	Reduced
30620	5.2135	0.634681	77.0918	4.25693	TRUE
30600	-0.89628	-1.26705	5.18619	5.41455	FALSE
30610	5.12118	0.173341	123.321	4.80346	TRUE
30650	11.9811	1.33097	442.009	8.85308	TRUE
30710	6.31841	1.26094	65.0732	4.86431	TRUE
30680	-1.3416	-2.59674	46.3626	14.6964	FALSE
30690	0.285328	-0.275712	3.33509	3.28278	TRUE
30700	13.1826	0.624745	571.417	7.74833	TRUE
30720	6.17211	1.97497	140.989	20.094	TRUE
30740	5.79346	2.47601	60.8906	17.2648	TRUE
30760	0.810654	0.22465	5.9857	3.08745	TRUE
30770	0.726947	-0.498964	7.74052	4.15249	TRUE
30780	0.331501	-0.252413	3.2376	3.11487	TRUE
30840	3.04442	0.827242	24.34	4.31595	TRUE
30860	-1.0355	-1.49791	6.5515	6.23271	FALSE
30870	2.08068	0.770573	10.4022	3.59189	TRUE
30160	10.6571	5.56797	279.445	78.5387	TRUE
30220	11.556	2.26179	270.157	14.111	TRUE
30150	5.13733	1.95306	128.928	12.5018	TRUE
30210	4.18226	0.397487	90.368	3.35265	TRUE
30030	-0.103975	-1.68585	3.97579	53.4379	FALSE
30020	-0.156649	-1.02096	3.87316	20.0518	FALSE
30120	53.7975	1.08579	5387.23	15.1416	TRUE
30180	0.521223	-0.755921	5.04847	5.80453	FALSE
30050	1.11771	-2.41021	45.6931	113.384	FALSE
30060	6.07965	2.19699	221.596	61.4739	TRUE
30040	-0.455543	-0.951199	7.21622	8.94953	FALSE
30100	0.759527	0.406044	4.08792	3.36227	TRUE
30130	161.444	1.86272	63285.3	24.8458	TRUE
30190	7.37556	-0.407442	158.287	7.69348	TRUE
30140	1.57844	0.00628256	24.7045	4.10868	TRUE
30200	-0.474334	-3.97734	5.22025	59.6001	FALSE
30080	0.942303	-0.926368	9.54982	11.6841	FALSE
30010	0.0836137	-0.463599	4.11593	9.23477	FALSE
30070	3.33477	2.08733	33.3074	15.7158	TRUE
30000	22.9886	0.334493	2798.17	5.96208	TRUE
